# Alveolar and airway progenitors converge on an epigenetically encoded profibrotic state

**DOI:** 10.64898/2026.11.08.765110

**Authors:** Jessica Liang, Xulun Zhang, Rachel Genova, Anuradha Basyal, Kendall Foster, Qinxue Shen, Christopher Ting, Haichun Pan, Robert P. Dickson, Nicole Falkowski, Joshua Franzen, Jason R. Spence, Tristan Frum, Cyrina Ostgaard, Cole Weber, Kristine Konopka, Rubin Tuder, Lars Knudsen, Lauren Ayers, Cheng-Yu Lee, Darrell N. Kotton, Rachel L. Zemans

## Abstract

During organ regeneration, epithelial transitional states arise from progenitors and instruct the mesenchyme to remodel the extracellular matrix. However, the identity of the progenitors, the mechanisms underlying this transition, and why these states persist in tissue fibrosis often remain elusive. Here, using lineage tracing in mice, we show that the profibrotic *KRT5−/KRT17+* state in pulmonary fibrosis arises convergently from alveolar type (AT) 2 and airway secretory cells. AT1 cells generate neither *KRT5−/KRT17+* nor AT2 cells. TGF-β/SMAD3 acts through KMT2A and p300 to epigenetically reprogram human AT2 cells into the *KRT5−/KRT17+* state. In human pulmonary fibrosis, *KRT5−/KRT17+* cells slough off, and transitional cells re-epithelialize the denuded basement membrane. Transcriptionally convergent states arise in injured kidney, skin, and intestine. This work reframes fibrogenesis as the accumulation of a conserved profibrotic transitional state via ongoing turnover, not persistence alone, and nominates the state transition and its epigenetic regulators as therapeutic targets.
