## Supplemental Table 1 for "Alveolar and airway progenitors converge on an epigenetically encoded profibrotic state"

### Sheet: Sheet1
Table S1. Transitional State Nomenclature
Published Cell States	Citations
Cell Cycle Arrest	80
Krt8+ Alveolar Differentiation Intermediate	63
Pre-alveolar Type-1 Transitional Cell State	81
Damage-Associated Transient Progenitor	67
Subpopulation I	82
AT2-3	83
Intermediate Alveolar Stem Cells	75
