## Supplemental Table 2 for "Alveolar and airway progenitors converge on an epigenetically encoded profibrotic state"

### Sheet: Sheet1
Table S2. scRNA-seq Dataset GEO Accession Numbers
Datasets	Study (PMID)	GEO Accession
Mouse Lung	33545039	GSE138585
	39772774	GSE243252
	38579712	GSE252588
Human Lung	32832598	GSE135893
Mouse Kidney	34279220	GSE161201
Human Kidney	37468583	GSE183279
Mouse Intestine	31019301	GSE123516
Mouse Skin	32187560	GSE142471
Human Skin	39729995	GSE241132
