## Supplemental Table 3 for "Alveolar and airway progenitors converge on an epigenetically encoded profibrotic state"

### Sheet: Sheet1
Table S3. Figure S2 Gene Lists
Differentially expressed gene lists for modules. Shown in Figure S2.
All genes below selected based on log2FC >1 and p-adj < 0.05
Human IPF KRT5-/KRT17+	Human IPF KRT5-/KRT17+ Basal Cell Markers	Human IPF KRT5-/KRT17+ Discriminative vs. Mouse
PRSS2	Krt17	Krt17
KRT17	S100a2	Mmp7
FN1	Cxcl8	Gm10334
COL1A1	Ier3	Sox4
GDF15	Hmgb3	Fn1
KRT7	Fhl2	Mdk
TM4SF1	F3	Col1a1
TAGLN	Lamb3	Gdf15
MMP7	Sfn	Tagln
IL32	Igfbp7	Ifi27
TPM1	Tinagl1	Tm4sf1
PTGS2	Lgals1	Pcsk1n
SOX4	Cldn1	Ociad2
TMSB10	Dst	Vim
TMSB4X	Tubb	Cd24a
OCIAD2	Tnfrsf12a	Ptgs2
MDK	Actg1	Cst6
ITGB6	Itga2	Tuba1a
SPINK1	Lmna	Fhl2
SFN	Palld	Spink1
CALD1	Mdm2	Lbh
FHL2	Dkk3	Stmn1
CCND2	Sh3bgrl3	Itga2
CCL2	Edn1	Dst
S100A10	Ccl2	Marcksl1
TRAM1	Tpm1	Plau
PLAU	Cdh3	Ctse
VIM	Pim1	Cdkn2a
CDKN1A	Phlda2	Lgals1
PON2	App	Lamb3
TNC	Stom	App
IFI27	Phlda1	Dpysl3
CDKN2A	Tacstd2
PCP4	Zfp36l1
CTSE	Cd9
PHLDA2	Tpm4
PMEPA1	S100a16
DPYSL3	Cald1
ITGA2	Kcnn4
AREG	Gadd45a
MARCKSL1	Rhob
VCAN	Atf3
PCSK1N	Plau
TACSTD2	Sox4
LAMB3	Anxa2
IGFBP7	Rhoc
S100A2	Ccnd2
C8orf4	Fosb
THBS1	Cyr61
CD151	Tram1
	Tm4sf1
	Lbh
