## Supplemental Table 4 for "Alveolar and airway progenitors converge on an epigenetically encoded profibrotic state"

### Sheet: Sheet1
Table S4. Figure S2 and 7 Pathway Genes
Senescence, TGF-β, and proteostasis pathway gene lists. Shown in Figure S2 and 7.
Senescence	TGFβ			Proteostasis
ABL1	ABCF1	IL6	TGFBI	ATF6
AKT1	ACTA2	ILK	TGFBR1	ATG9B
ALDH1A3	ACTN1	INHA	TGFBR2	BAG1
AREG	ACVR1	INHBA	TGFBR3	BAG2
ATM	ACVR2A	ITGA3	TGFBRAP1	BAG3
BMI1	ACVRL1	ITGAV	TGIF1	BAG4
CALR	AHNAK	ITGB1	TGM2	BAG5
CCL11	AMHR2	ITGB6	THBS1	CCND1
CCL2	ANGPTL4	JUN	TIMP2	CCS
CCL20	ANXA11	JUNB	TIMP3	CCT2
CCL5	ANXA2	JUP	TNFRSF12A	CCT3
CCL7	AREG	KLF10	TNFSF10	CCT4
CCL8	ARF4	KLF2	TPM1	CCT5
CCNA2	ARPC2	KRAS	TPM2	CCT6A
CCNB1	ATF3	KRT18	TPM3	CCT6B
CCND1	ATF4	KRT19	TPM4	CCT7
CCNE1	B2M	KRT7	TRAF1	COQ8A
CD44	BACH1	KRT8	TRP53	CREB3
CDC25C	BAMBI	LAMB3	TSC22D1	CRYAA
CDK2	BAX	LAMC2	TUBA1A	CRYAB
CDK4	BCL2L1	LEFTY1	TUBB2A	CTSD
CDK6	BDNF	LGALS3	TXNIP	DAXX
CDKN1A	BHLHE40	LITAF	TXNRD1	DDIT3
CDKN1B	BMP1	LSM2	VASP	DDIT4
CDKN1C	BMP2	LSM6	VCL	DERL1
CDKN2A	BMP3	LSR	VDAC2	DNAJA1
CDKN2B	BMP4	LTBP1	VEGFA	DNAJA2
CDKN2C	BMP5	LTBP2	WFS1	DNAJA3
CDKN2D	BMP7	LTBP4	YBX1	DNAJA4
CHEK1	BMPR1A	LY6A	YWHAE	DNAJB1
CHEK2	BMPR1B	MALAT1	ZWINT	DNAJB11
CITED2	BMPR2	MAP3K7	ZYX	DNAJB12
COL1A1	BRD2	MAPK14		DNAJB13
COL3A1	BTG1	MAPK8		DNAJB14
CREG1	CALM1	MBD1		DNAJB2
CSF2	CAPNS1	MECOM		DNAJB5
CTGF	CAPRIN1	MMP11		DNAJB6
CXCL1	CASP8	MMP14		DNAJB7
CXCL2	CCND1	MMP2		DNAJB9
CXCL3	CCND2	MSN		DNAJC1
CXCL5	CCT2	MYC		DNAJC10
E2F1	CCT5	MYH9		DNAJC11
E2F3	CD44	MYL12A		DNAJC12
EGR1	CDC6	MYL6		DNAJC13
EREG	CDH1	MYOD1		DNAJC14
ETS1	CDK4	NFIB		DNAJC15
ETS2	CDKN1A	NFKBIA		DNAJC16
FGF7	CDKN1B	NME1		DNAJC17
FN1	CDKN2B	NODAL		DNAJC18
GADD45A	CEACAM1	NOG		DNAJC19
GDF15	CEBPB	NOP58		DNAJC21
GLB1	CFL1	NOTCH1		DNAJC3
GSK3B	CLDN4	NUPR1		DNAJC4
HBEGF	CLIC4	PA2G4		DNAJC5
HRAS	CLU	PCBP1		DNAJC5B
ID1	CNN2	PDGFA		DNAJC7
IFNG	COL1A1	PDGFB		DNAJC8
IGF1	COL1A2	PDLIM7		DNAJC9
IGF1R	COL4A1	PGRMC1		EDEM2
IGFBP3	COTL1	PLAU		EIF2AK2
IGFBP5	COX5A	PLS3		EIF2S1
IGFBP7	CREB1	PLSCR1		FAF2
IL11	CREBBP	PMEPA1		FBXO6
IL15	CRYAB	PPARA		HSF1
IL18	CSRP1	PPP2R2A		HSF2
IL1A	CTNNB1	PSMC1		HSF4
IL1B	CTNND1	PSMC3		HSP90AA1
IL6	CTSD	PSMD1		HSP90AB1
IL7	CTSH	PTGS2		HSP90B1
ING1	CTTN	PTHLH		HSPA14
IRF3	CYBA	PTK2		HSPA1A
IRF5	CYR61	PTK2B		HSPA1B
IRF7	DCN	RAB18		HSPA1L
MAP2K1	DDIT4	RAB6A		HSPA2
MAP2K3	DDX21	RAC1		HSPA4
MAP2K6	DLX2	RAD21		HSPA4L
MAPK14	DNAJA1	RALB		HSPA5
MDM2	DNAJB6	RAP1A		HSPA8
MIF	DNPEP	RARA		HSPA9
MMP1	DUSP1	RASSF1		HSPB1
MMP10	DYNLL1	RBL1		HSPB2
MMP13	E2F4	RBM3		HSPB3
MMP14	EEF1A1	RBPMS		HSPB6
MMP16	ELAVL1	RHOA		HSPB7
MMP2	ELK3	RHOB		HSPB8
MMP25	EMP1	RHOC		HSPD1
MORC3	ENG	RNH1		HSPE1
MYC	EP300	RRAD		HSPH1
NBN	EPCAM	RSU1		JKAMP
NFKB1	EPHB2	RUNX1		MANF
NOX4	F3	S100A10		MFN2
PCNA	FBLN5	S100A6		OPTN
PDGFA	FLNA	S100A8		PDIA2
PIGF	FLNB	SAMHD1		PDIA3
PIK3CA	FN1	SDC1		PDIA4
PLAT	FOS	SERPINB1A		PFDN1
PLAU	FSTL3	SERPINB1B		PFDN2
PRKCD	FUBP1	SERPINE1		PPP1R15A
PTEN	FURIN	SERPINH1		PSMA1
RB1	GADD45A	SHH		PSMA4
RBL2	GADD45B	SHISA5		PSMA5
SERPINA10	GDF5	SKI		PSMA7
SERPINB2	GNAI2	SLC25A4		PSMB1
SERPIND1	GNAS	SMAD1		PSMB2
SERPINE1	GPRC5A	SMAD2		PSMB3
SIRT1	GSC	SMAD3		PSMB4
SOD1	GSN	SMAD4		PSMB5
SOD2	GTF2I	SMAD5		PSMB6
SPARC	HBEGF	SMAD6		PSMC1
TBX2	HERPUD1	SMAD7		PSMC3
TBX3	HES1	SMURF1		PSMD1
TERF2	HEY1	SNAI1		PSMD11
TERT	HMOX1	SOX4		PSMD12
TGFB1	HNRNPAB	SP1		PSMD14
TGFB1I1	HNRNPC	SPARC		PSMD7
THBS1	HSP90AA1	SPHK1		SERP1
THPO	HSPA1A	SREBF2		SERP2
TIMP1	HSPA1A/HSPA1B	SRI		SERPINH1
TIMP2	HSPB1	SRSF2		SIL1
TRP53	ICAM1	SRSF3		SQSTM1
TRP53BP1	ID1	SRSF6		TCP1
TWIST1	ID2	ST3GAL4		TGM2
VIM	ID3	STAT1		THBS1
	IER3	TAX1BP3		TMED2
	IFRD1	TGFB1		TMTC4
	IGF1	TGFB1I1		TOR1A
	IGFBP3	TGFB2		TRAM1
	IGFBP7	TGFB3		UBXN4
