## Supplemental Table 5 for "Alveolar and airway progenitors converge on an epigenetically encoded profibrotic state"

### Sheet: Data S1
Table S5. Figure 4 and 5 Statistics
Main Figure	Panel	Comparison	Statistical Test	Gene	Significance
Supplemental Figure 4	B	TGF-β? + SB431542 vs. TGF-β alone	Ratio paired t-test (log2 fold change) with Benjamini, Krieger and Yekutieli correction	CDKN2A	q < 0.001
				FN1	q < 0.001
				COL1A1	q < 0.01
				ITGB6	q < 0.01
				KRT17	q < 0.01
				CDKN1A	q < 0.05
				TP63	q < 0.05
				CDH2	ns
	G	TGF-β + SIS3 vs. TGF-β alone		COL1A1	q < 0.001
				TP63	q < 0.001
				ITGB6	q < 0.01
				KRT17	q < 0.01
				CDKN2A	q < 0.01
				CDH2	q < 0.01
				FN1	q < 0.05
				CDKN1A	ns
Figure 4	B	TGF-β + MI-503 vs. TGF-β alone		TP63	q < 0.01
				CDKN2A	q < 0.01
				CDH2	q < 0.01
				COL1A1	q < 0.01
				FN1	q < 0.05
				KRT17	q < 0.05
				CDKN1A	q < 0.05
				ITGB6	ns
Figure 5	A	TGF-β + A-485 vs. TGF-β alone		COL1A1	q < 0.01
				ITGB6	q < 0.01
				FN1	q < 0.01
				TP63	q < 0.01
				CDH2	q < 0.05
				KRT17	q < 0.05
				CDKN1A	q < 0.05
				CDKN2A	q < 0.05
	D	TGF-β + SCG-CBP30 vs. TGF-β alone		FN1	q < 0.05
				CDH2	q < 0.05
				COL1A1	q < 0.05
				ITGB6	q < 0.05
				KRT17	q < 0.05
				TP63	q < 0.05
				CDKN2A	ns
				CDKN1A	ns
