## Supplemental Table 6 for "Alveolar and airway progenitors converge on an epigenetically encoded profibrotic state"

### Sheet: Sheet1
Table S6. Figure 7 Gene Lists
Differentially expressed gene lists for injury-emergent states in the kidney, skin, and intestine. Shown in Figure 7.
All genes below selected based on log2FC >1 and p-adj < 0.05
Mouse Kidney DA-PT			Human Kidney aPT	Mouse Skin GA	Human Skin Bas-mig				Mouse Intestine SSC2									Human Lung KRT5-/KRT17+ Module	Mouse Lung Transitional Module
Ccl2	Gnai2	Rpl32	DLGAP1	Phlda1	MMP3	FPGS	POLR3H	MYD88	Xcl1	Polr1e	Dnajc2	Snrpd3	Vars	Ppia	Cwc22	Polr2k	Nup214	PRSS2	S100a6
Timp2	Fos	Ttc3	ROBO2	Krt16	IL20	CAVIN1	SLC25A32	CHEK1	Anxa8	Rpl13-ps3	2810004N23Rik	Acer2	Gm10094	Lsm6	Hprt	Pitrm1	Nubp2	KRT17	Sfn
Adamts5	Ybx3	Rpl5	ACSM3	Fosl1	MMP1	CRELD2	SESN3	ERO1A	Ano3	Thyn1	Set	Fam60a	Adpgk	Nipal2	Eef1g	Cotl1	Utp6	FN1	Tmsb10
Ncam1	Uqcc2	Rps6	CASC15	Ifi202b	CAMK2N1	LOXL1	NOLC1	PAM16	Anxa1	Cklf	Rtn4	Wdr77	Magoh	Rpf1	Bloc1s4	Ubap2	Srp19	COL1A1	Anxa1
Cdh6	Rnaset2a	Cyr61	KCNQ3	Epgn	AREG	C1S	APOL6	EFHD2	Krt15	Gm28727	Krt19	Nol11	Cct2	Xpo4	Prpf4	Zrsr2	Otulin	GDF15	Cldn4
Ankrd1	Cnn3	Prdx2	PROM1	Ptgs2	GSDME	ARHGAP21	VEGFA	MT1M	1700007K13Rik	Cmss1	Gabarapl1	Igfbp4	Cdk4	Rwdd1	Arpp19	Gch1	Mars2	KRT7	Clu
Gxylt2	Sec61b	Rhoa	AC068234.1	Pmp22	NT5E	MOB3B	B4GALT5	COL4A6	Ifi203	Rrp9	Mri1	Eif2b1	Sf3b3	Syce2	Mms22l	Cul4b	Rpain	TM4SF1	Krt8
Cp	Ifitm2	Rpl27a	KIF26B	Ifrd1	TNC	LAMC1	ENTPD6	ACTG1	Crip2	Bax	Ctsw	Aasdhppt	Tagln2	Hmgb1	Psma3	Lrrc58	Traf3ip1	TAGLN	Krt19
Vcam1	Rps4x	1110004F10Rik	PVT1	Bcl3	SH2D5	PTAFR	ESYT1	PAK1IP1	Clu	Tipin	Orc2	Pglyrp1	Hsp90aa1	Hnrnpa1	Golt1b	Tcp1	Ube2q2	MMP7	Krt18
Tuba1a	Cxcl16	Bax	CLSTN2	Pxdc1	TNFRSF21	SLC39A14	DGKH	EPHB4	Adam8	Nol10	Ran	Fundc2	Anp32e	Cfdp1	Fam110a	Hsph1	R3hdm4	IL32	Krt7
Cald1	Arpc2	Capzb	KIRREL1	Lypd3	CYP27B1	CTNNAL1	KRTCAP3	TMEM220	Gm5611	Eef1e1	Rpl27	Wdr74	Tnfaip8	Ptrh2	Pycr2	Rpl18	Actl6a	TPM1	Tnip3
Nes	Psmb2	Sdcbp	PRICKLE1	Plet1	TNFRSF6B	C11orf24	PNO1	MRTO4	Atg9b	Slc39a10	Mpzl2	3110082I17Rik	Rpl12	Nufip1	Rpl30	Spc24	Usp39	PTGS2	Tpm2
Cd44	Hmgb3	Ctsl	APBB1IP	Pard6b	FOSL1	NIBAN1	IFRD2	CYRIB	Ly6c1	Ifitm3	Sat1	Lsm11	Rbm34	Prkrip1	Svbp	Ptcd3	Eif4e	SOX4	Sprr1a
Tmsb10	Tuba1b	Cfdp1	DCC	Gadd45a	PHLDA1	STK17A	DDX60	MID1IP1	Mdfi	Adat2	Plxna1	Sox9	Cdk5rap1	Rpl14	Fdft1	Kcnq1ot1	Plod3	TMSB10	Anxa2
Scin	Lamb1	Tbca	TLE1	Dusp6	IFITM1	ASCL2	ELK3	EEF1AKMT4	Sprr1a	Cinp	Cad	H2-Q7	Ssb	Bcl2l11	Rnf7	Fhl2	Pabpc1	TMSB4X	Epcam
Vim	Pnrc1	Fkbp1a	RAP1GAP2	Serpinb2	NRG1	IFITM2	POLR2H	LDHA	Mgmt	Nme2	Mcm7	Serbp1	Gm9844	Rpl19	Cct7	Srsf10	Frg1	OCIAD2	Lgals3
Cxcl2	Tmem258	Gm2000	SULT1C4	Trim16	PKP2	RRP9	TUBB	S100A6	Il1rn	Gm12355	Pkp1	Ncbp1	Rpl41	Rps16	Gtf2h2	Fcer1g	Hmgb2	MDK	Hspb1
Filip1l	Tspo	Rpl37	TPM1	Itpkc	IFIT3	JAM3	C12orf75	IPO4	Phlda3	Rbm8a2	Gemin6	Nasp	Surf2	Sorbs2	Foxa1	Dok1	Sgol1	ITGB6	2200002D01Rik
Rnd1	Wfdc2	Rps15	AC090579.1	Thbs1	ANTXR2	RPS6KA1	WDR1	PIEZO1	Anxa3	Cd9	Gm9493	Eri1	Rpl39	Plaa	Ilf2	Pin1	Amica1	SPINK1	Cyr61
Akap12	1810037I17Rik	Dstn	PLCB4	Pde4b	ANXA3	COL12A1	CAV1	RRBP1	Serpinb5	Wdr89	Cd3eap	Mcm2	1810022K09Rik	Psmd12	Gtf2h4	Polr1d	Thoc3	SFN	Serpinb9
Ptgds	H3f3a	Khdrbs1	TMEM178B	Rap2b	TNFRSF12A	TPM4	ASPN	HMOX2	F3	Gm6576	Dtd1	Lsm5	Gtf3c6	1700017B05Rik	Gm9843	Bicd2	Rev1	CALD1	F3
Ubd	Hbegf	Tpm3	HAVCR1	Cyp51	SERPINE1	RAMP1	TIGAR		4930461G14Rik	Zfp593	Map1s	Pprc1	Ecd	Mphosph8	Rhbdf1	Ppp2r1b	1190007I07Rik	FHL2	Prkcdbp
Dcdc2a	Atxn10	Set	TNFAIP8	Maff	TP53I11	TGFB1	PPIF		Emp3	Trim35	Atxn10	Shq1	Tsr1	Rcc1	Rps9	Chchd5	Parp11	CCND2	S100a11
Hspb1	F3	Mrpl52	TNFAIP2	Clic4	FSTL3	HYOU1	PPIB		Rbp1	Ddx21	Nsmce2	Alyref	Rbm8a	Rpl37a	Eef1b2	Klf7	Dctpp1	CCL2	S100a10
Rbp1	Rps16	Ppia	KCNT2	Irf6	SRGAP1	KCNJ15	NTRK2		Pvt1	Gm10036	Exosc8	Paox	Rbbp7	Macf1	Rpl34	Coq3	Ndufaf7	S100A10	Tnfrsf12a
Arl4c	Rpl7	Rbx1	DCDC2	Uap1	IL1R2	ACER3	CDT1		Fosl1	Noc3l	Rpl29	Ddit4	Trim27	Hspd1	Slk	Gstp1	Cpsf3	TRAM1	Actn1
Nupr1	Cetn3	Trim47	ITGB8	Arc	GJB2	EPB41L3	FLOT1		Ano1	Cenpm	Noxa1	Kti12	Prpf31	Utp3	Itgb1bp1	Rpl4	Limd2	PLAU	Rtn4
C3	Myl6	Snrpd2	ITGA3	Ovol1	DUSP6	SLC7A1	BZW1		Ly6a	Ywhag	Ddx10	Rps26	Cers5	Fam185a	Rpl24	Mat2a	Snx5	VIM	Mfge8
Sytl2	Rps3a1	Psma7	KCTD16	Rgs2	PXN	PDE7A	VASP		Ccdc141	Lamc1	Zfp503	Sh3bp4	Rps27l	Dhx33	Ddx19b	Pdcd5	Cbx5	CDKN1A	Igfbp7
Flna	Sema3c	Rpl37a	MYOF	Vps37b	MYO1B	MTHFD2	FXN		Anxa10	Apip	Sap30	Esyt1	Yaf2	Lyrm9	Nup155	Hars	Psmb4	PON2	Anxa5
Bcam	Aplp2	Tnfrsf12a	CREB5	Pmaip1	PDPN	TNS4	FKBP11		Basp1	Dctd	Snx10	Plk4	Csrp1	Rpa1	Mrpl16	Sms	Gm9755	TNC	Nfkbia
Gc	Spint2	Eif3i	MSC-AS1	Sgms1	ISG15	MSN	NME4		Fam212b	Scmh1	Gm7808	Ankrd39	Il33	Aebp2	Ppil1	Rpl35a	Prim1	IFI27	S100a14
Marcks	Prr13	Smarca5	DOCK11	Pim1	EDNRA	EIF2AK2	ADAM9		Epha4	Rpf2	Gins1	Rwdd4a	Ccdc137	Rps19bp1	Tyms	Dnttip2	Nfic	CDKN2A	Hsp90ab1
Cldn1	Zfp36l1	Elob	KALRN	Gmppb	PHLDB2	WNT10A	EHD1		Gbp2	Rps2-ps6	Ppil3	Anapc10	Pelp1	Naa40	Gadd45gip1	Mrpl35	Prkar1a	PCP4	Calm1
Aoc1	Lmna	Rps29	NFKBIZ	Hbegf	ITGA6	ACTB	PSMB10		Lgals1	Zfp428	Ppan	Marcksl1	Phb	Pcgf6	Znrf1	Pde12	Snhg20	CTSE	Itgb6
Cxcl1	Rps7	Rpl36a	BACH2	Errfi1	IGFBP6	LYAR	MAP7D1		Cd44	Rpl6l	Dbf4	Nup43	Ect2	Ipo9	Ier3	Tpm3	Zfp704	PHLDA2	Ywhah
Ier3	Slc6a6	Ifrd1	TPK1	Tsc22d2	MT2A	PDLIM7	UBE2S		Glipr1	Notch2	Polr1b	Bola2	Ipo4	Cdv3	Abhd5	Cops7b	Cebpb	PMEPA1	Cfl1
Tspan8	Tubb2a	Mir703	EFCAB13	Zc3h12a	ACTN1	IL13RA1	TPM3		Ddit4l	Gm7879	Gart	Csnk1e	Eif2s3x	Pwwp2b	Nom1	Akip1	Xrcc1	DPYSL3	Lmna
Sparc	Rps9	Rps20	ADAMTS16	Kdm6b	PRSS23	PYCR1	FOXN2		Inf2	Naf1	Snrpf	Aatf	Cse1l	Nup85	Cstf2	Ppp1r2	Shmt1	ITGA2	Tpm1
S100a6	Calm1	Stip1	PLEKHH2	Id3	DENND2B	HPCAL1	USB1		S100a6	Ranbp1	Pum3	Nop10	Supt16	Rpl32	Hspa8	Naa15	Tnk2	AREG	Cxcl16
Plat	Ifngr1	Gng5	VCAM1	Adm	MX1	PALLD	AGPAT5		Akr1b8	Gm6133	Ttc37	Kcnn4	Yars2	Rps24	Cdt1	Birc5	9130008F23Rik	MARCKSL1	Eno1
Tmsb4x	Atp1b3	Pmaip1	MIR4435-2HG	Gm12840	ADAMTS1	SERPINB1	GNA15		1190005I06Rik	1110008L16Rik	Rdh10	Blnk	Gm9803	Emc6	Mrpl11	Prdx6	Topbp1	VCAN	Cd44
Cd9	Rps14	Rpl31	TTLL7	Fam110a	ITGA3	HSPA8	GSTO1		Ptrf	Sh3bgrl2	Eif2s2	Rps12	Sf3b5	Rps25	Abcf2	Psmd1	Mnat1	PCSK1N	Myl12a
Nfkbia	Msn	Mrps14	FAM110B	Pvrl2	IFIT1	MALL	PXDC1		Paqr8	Tgfbr2	Adgrl2	Dph5	Cetn3	Tacc3	Aimp2	Ttpal	Wdr92	TACSTD2	Ly6a
F2rl1	Arpc5	Rbbp7	NRG3	Map7d1	PLOD3	LDLR	DTX3L		Flna	4930522L14Rik	Foxq1	Flot2	Ncapg2	Idi1	Farsa	Med30	Ccdc64b	LAMB3	Cd81
Aebp1	B230219D22Rik	Dek	ACTN1	Cldn1	SLC7A5	SPRED2	RUVBL1		Ly6d	Gm15013	Mdn1	Trmt10a	Fam162a	Mthfd1	Fam206a	Gnb2l1	Psme3	IGFBP7	Clic1
Tpm1	Myh9	Apoe	CDH6	Cxcl16	LAMB3	SLC20A1	ARHGDIA		Mndal	Pla2g4a	Plk2	Bcas2	Tmem29	Rpl23	Prom1	Mettl2	Mrps7	S100A2	Tpm4
Dag1	Itgav	Chmp5	SLCO3A1	Ch25h	LAMC2	BFAR	CNN2		Emp2	Utp20	Smim3	Fam220a	Ctsl	Mthfd2	Mettl6	Cdkn1a	Tars2	C8orf4	Nupr1
Anxa3	Ilk	Pa2g4	DTNA	Slc25a25	STING1	MYADM	DCUN1D5		Etv4	Rpp40	Msto1	Agpat4	Snrpd2	Ube2c	Rangrf	Adi1	Pin4	THBS1	Gadd45b
Egr1	Col18a1	Rpl22	HDAC7	Tnfrsf12a	ITGB1	ACOT9	DDX39A		Slc4a11	Wdr75	Pfdn2	F8a	Eftud2	Asf1a	Clns1a	Pea15a	Rpl17	CD151	Eif4a1
Sox4	Nr2f2	Man1a2	KAZN	Ndrg1	P3H2	AEN	GINS2		Eda2r	Dusp3	Rrp12	Trmt10c	Psmb7	Psmd2	Gtf2e2	Imp3	Flnb
Anxa2	Cited2	Ly6a	LINC02471	Avpi1	LIPG	TGFBR1	CCDC92		Phlda2	Gm10263	Psmc3ip	Tgif1	Fam132b	Sigmar1	Tmpo	Chaf1a	Hnrnpa0
Ly6e	Eid1	H2-Ab1	RNF144B	Rnd3	MDFI	IFIT5	WNT3		Gtse1	Mrto4	Gusb	Isy1	Crlf2	Vps8	Perp	Mvd	Elavl1
Havcr1	Rps19	Banf1	SPATA6L	Ptp4a1	CYP26B1	FHL3	WDR4		Piezo1	Mcm4	Dis3	Pgap2	Pes1	Smarca5	Rpl10	Ppfibp1	Anp32a
Tcim	Vmp1	Ppp4r2	RHEX	Ier3	EMP3	SOCS3	BYSL		Ephx1	Sema3c	Slc25a17	Aim2	Mmp14	Yae1d1	Serf1	Tfpi	Nol7
Spp1	Rbms1	Hnrnpa0	SOX4	Arid5a	RAB32	AP2B1	CTSZ		Gdf15	Dkc1	Ssbp1	Anp32b	Rbmx2	Nif3l1	Nubp1	E030030I06Rik	Lars
Crip1	Hmgn1	Gsk3b	RBMS3	Skil	SLC16A1	STMN3	PARK7		Cdc42ep1	Nolc1	Pno1	Prps2	Ltv1	Zfp7	Smox	Chordc1	Gtf2f2
Rdh10	Rps27	Rpl29	AGBL4	Tjp2	HAS3	CCN1	CD151		S100a14	Wdr12	Arhgdig	Mt2	Traf4	Setd6	Mrpl39	S100a10	Aida
Col4a1	Abracl	Dynlrb1	TIMD4	Iffo2	ITGB4	JAG2	DUSP7		Ecscr	9130401M01Rik	Cacybp	Urb2	Zfp938	Aprt	1110004F10Rik	Drg1	Sugt1
Itga1	Adgrg1	Kdm1a	COL23A1	Efhd2	BACE2	GOLGA7B	PRNP		Hebp2	Pola2	Anxa2	Sumo2	Pusl1	Cdc34	Lmnb1	Pafah1b2	Ing5
Actn1	Serpinb6a	Tbcb	ANXA2	1810011O10Rik	HACD1	ARNTL2	PRR5		Avpi1	Ppid	Cdca7l	Rplp0	Psph	Gm10126	Rfc3	Tspan1	Pmpca
B2m	Eloc	Rps24	SAMD4A	Tuba1c	SLC43A3	ITGA2	B9D2		Mboat1	Fam111a	Cdca4	Rpl36a	Tpd52l2	Ephb2	Pop4	Fam98a	Ywhaq
Anxa5	Zyx	Tcea1	FGF14	Snai2	CCND2	LUZP1	BID		Pmm1	Obfc1	Orai2	Gnl2	Gm4799	Cbx3	Cdca8	Hk1	Sap18
Arpc1b	Tceal9	Psma5	ARNT2	Arl5b	HERC6	IL1RAP	ANTXR1		Ptp4a3	Polr2l	Polk	Lin9	Gpn3	Myo1c	Psmc2	Ube2h	Ccdc50
Nrp1	Rpl22l1	Htatsf1	FOSL2	Dusp7	IFITM3	CIB1	APP		Pla2g5	Hmga1	Cenpt	Zwint	Rcl1	Ccnh	Fam195b	Ezh2	Mbtps2
Tcaf1	Rpl39	S100a10	ITGAV	Sde2	IFI44	IRX4	SGK1		Psrc1	Aaas	Lsm8	Nbeal2	Hacd1	Snhg12	Polr3d	Trim44	Tfb2m
Phlda1	Pfn1	Rpl30	AFAP1	Krt17	COTL1	CFAP251	RAB34		Lysmd2	Cstb	Cct3	Hddc2	Kpna3	Cox18	H2afz	Rnps1	Asns
Mfge8	Lsr	Rplp2	AC007319.1	Azin1	KLF7	HELZ2	RANBP1		Ccnd1	Brix1	Gm11808	Acbd6	B3galnt2	Kpnb1	Abl2	Sesn3	Pold4
Atf3	Rpl23a	Nfib	PPFIBP1	Csrnp1	EPSTI1	OSMR	POP1		Krt23	Sdc1	Ak6	Carnmt1	Eif3d	Rbm19	Mre11a	S100a9	Parva
Sox9	Snrpb	Eif3m	ENAH	Tgif1	S100A2	TRIM47	PDIA4		Homer3	Gm10110	Ehf	Psmg4	2310009B15Rik	Ndufaf5	Mrpl3	2410131K14Rik	Spry2
Plscr1	Rps3	Snw1	COL4A1	Igfbp3	EPGN	CPNE8	TCOF1		Myc	Pa2g4	Kat2a	Eif5a	Tmem216	Wars	Tusc3	Ngdn	Gaa
Cryab	Cyb5r3	Ssr2	UNC5D	Map2k3	ACSL4	CRLF1	PHLDB1		S100a11	Epb41l2	2700094K13Rik	Sf3b4	Fzd7	2310022A10Rik	Sf3a2	Marcks	Khdrbs1
Tubb5	Sarnp	Manf	BICD1	Aebp2	RAB31	TUBB6	SERPINB13		Btc	Rpl7a-ps5	BC026585	Rrn3	Ikbkap	Lig1	Rps15a	Ndc1	Ly96
Adamts1	Uap1	Mprip	MACC1	Zfand5	ANKRD29	VPS37B	IFI27		Siva1	Fam57a	Gm21988	2410016O06Rik	Eif3e	Erich1	Naa20	Ppp1r8	Incenp
Spns2	Dnajc8	Nedd8	TENM3	Dennd2c	CCL2	MCRIP1	TOMM34		Ubd	Lamc2	Wdr61	Wdr3	Zbtb1	Nmd3	Ntmt1	AI597479	Khsrp
Id3	Palld	Rps8	FAM189A1	Zfp703	SLC1A4	NPR3	EFEMP1		Icam1	Uck2	Ruvbl2	Rbx1	Fen1	Pus1	Pdcd2	Rfxap	Scap
Sh3bgrl3	Tsc22d1	Chmp2a	SPAG17	Cdkn1a	ANGPTL2	UGDH	GOLIM4		Ass1	Lipt2	Lsm2	Ckap2	Eed	Cetn2	Gm26619	Smarcad1	Eif3c
S100a11	Myl12b	Eif1a	JAZF1	Dnajb4	FGFBP1	DKK3	COPZ2		Sh3pxd2b	Gm18025	Tnfrsf10b	Dut	Chaf1b	Cep83	Cox6b2	Rpl8	Mrps26
Myl12a	Trib1	Cdc42	PDE1A	Adam8	ARPC1B	LPGAT1	C1QBP		Samd5	Gm17541	Snrpb2	Fbxw9	E2f6	Sh2d4a	Rnaseh1	Cdc16	Tcea1
Sema5a	Ywhah	Tmed9	GRIP1	Sec24a	DLK2	EVA1C	PFDN2		Lama3	Cdk2ap1	Rpl13a-ps1	Atic	Rnmtl1	Rbm28	Rras	Psma6	Lsm3
Gadd45b	Nfe2l1	Rpl38	AKAP12	Mfsd7b	XAF1	SRXN1	CCDC127		Plaur	Nup37	Sema4d	C1qbp	Zfp553	Sept2	Rsrc1	Lrrc40	Mad2l2
Mme	Sfr1	Rbpms	TUSC3	Rhog	CAPN2	XPR1	SEC24D		Tnfrsf12a	Hat1	Bst2	Laptm5	Stip1	Rpl13	Rrm1	Rraga	Ptprc
Epcam	Sem1	Snrpd3	PRKX	Fosl2	HBEGF	S100A13	IDH3A		Ajuba	Cldn2	Umps	N6amt2	Cxcl2	Timm17a	Fam173b	Pdap1	Haus2
Bex3	Nedd4	Ndufa7	EPB41L2	F2rl1	PITPNC1	CAPNS1	SLC9A1		Vangl1	Rpgrip1	Ptma	Txnl4a	Rad1	Ahcy	Abi3	Mt1	Impa2
Igfbp7	Arl6ip5	Fosb	PLSCR1	Zfp593	FMNL2	SHB	ADORA2B		Ecm1	Rsl1d1	Ece2	Cd3g	Rplp2	Prmt7	Abce1	3110062M04Rik	Hmgn2
Tpm4	Cfl1	Sec11a	UGCG	Idi1	UPP1	SEPTIN11	ERF		Ccdc122	Nip7	Heatr3	Wdr18	Slc2a1	Ercc1	Ahr	Rnf169	Ndufaf2
Npnt	Rpl18	Eif3k	ADGRG6	Med7	NAV1	S100A10	MCM3		Epn3	Nhp2l1	B230307C23Rik	Ahsa1	Nob1	Ccdc58	Faim	Dpy30	Arpc3
Plod2	Btf3	Rpl10a	MAP3K1	Etf1	TM4SF1	ITPK1	DPH2		Prrg4	N4bp3	Nutf2	Rpl22	Hilpda	Psmd6	Ssbp4	Crem	Ube2e1
Cd24a	Ppib	Eif3h	EPHA7	Midn	CD276	PTGFRN	ENO1		Sptssb	Nop16	Prim2	Memo1	Tcerg1	Shtn1	Tsen15	Rpl9	Mpzl3
H2-K1	Capns1	Rfk	NPAS3	Gadd45b	RUNX1	PNP	STARD3NL		Gm7334	Lama5	Rad51	Zc3h7b	Esf1	Tnpo2	Epb41l4aos	Bub3	Fbxw7
Cd47	Rpl34	Hnrnph1	KLHL29	Pip5k1a	ISG20	CHPF	TXNDC5		Dyrk3	Rrp15	Capn5	Zfhx3	Nmt2	Fubp1	Pdlim1	Psmc4	Lamtor3
Birc2	Rhob	Eif6	MTCL1	4930523C07Rik	TRAF4	PALM2AKAP2	NOP2		Rrp1b	Mfge8	Ybx3	Fam92a	Slc25a48	Zfp64	L3mbtl2	Nol9	Taf11
Ptpn13	Cbx5	Ptp4a2	GULP1	Csrp1	CARD10	PARP14	DHRSX		Gm10146	Shmt2	Sprr2a1	Ercc5	Snrpb	Commd7	Smim15	Champ1	Clpp
Lgals1	Cdkn1a	App	PALLD	Ezr	SLC38A5	GCLM	ANXA1		Capn2	Snhg6	Pwp1	Cdk19	Baz1a	Tex10	AW112010	Tsr3	Mid1ip1
H2-D1	Rps18	Use1	ABCC1	Creb5	NRP2	HK2	BSG		Abcc1	Jag1	Cebpz	Kdm2b	Hist1h2ae	AW209491	Zfos1	Tardbp	Dcp2
Psme1	Tsn	Npc2	EVA1C	Ubap1	TIMP1	BAK1	SERPINB2		Phldb2	Npm3	Pidd1	Smn1	Rpl37	Senp3	Mettl1	Appbp2	Tomm7
Clic1	Tes	Rpl14	RBMS2	Cited2	DLL1	FNDC3B	PDIA6		Phgdh	Sarnp	Pfas	Dck	Apobec3	Ube2v2	1110008P14Rik	Mbnl1	Acsl3
Pdgfb	Crim1	Rps17	HUNK	Eif1a	IFI6	IL6R	NDUFAF4		Abcc4	Tigar	Slc25a4	Sprr2b	Bola1	Trio	Pbk	Uxs1	Esd
Psme2	Psmd8	Rpl41	AC108062.1	Coq10b	BNC1	HRH1	SLC3A2		Myof	Lsm7	Gpatch4	Ppp2r3a	Rras2	Luc7l	Eno1b	Mrps14	Atp6v1g1
Krt18	Sfn	Sri	PIGR	Aqp3	TRIM22	PDGFC	FRMD4B		Gm5093	Rpl36-ps3	Polr2d	Rpl23a	Otud6b	Rcn2	Emg1	Samd1	Lrrc47
Cstb	Agrn	Cdc37	LDLRAD3	Etv3	FSCN1	C6orf141	GNAQ		Hmox1	Usp50	Nop2	Hmgn1	Bop1	Aga	Abt1	Eif3i	Gjb3
Col4a2	Cbx1	Rpl26	NTN4	Cebpb	FBLIM1	CCM2	MAP4K4		Zmat3	Iffo2	Tmsb4x	Ung	Tsfm	Rps19	Rps3	Tirap	Mrpl44
Sh3bgrl	Hsbp1	Cct4	ITGB6	Odc1	IRS1	MAP7D3	ZNRD2		Pir	Gprc5a	Nop14	Nucks1	Ncaph	B930041F14Rik	Mettl10	Rnaseh2c	Yeats2
Socs2	Nenf	Ostf1	AFF3	Actb	ODC1	FOXP1	PPRC1		Rgs12	Dimt1	Ebna1bp2	Ttll12	Rps21	Rps6	Uba2	Pnpt1	Tfap4
Btg1	Klf6	Rpl35	ANKRD33B	Mul1	ALOX15B	CTPS1	PYGL		Nap1l1	Tubb5	Srgn	Gins2	Mrpl21	Dapk2	Glod4	Nup205	Tbca
Dynll1	Rrp1	Swi5	VIM	Mast4	BCAR1	FAT1	POMGNT1		Psat1	Tspo	Rpp30	Rps2	G3bp1	Trp53rkb	Mrpl52	Cfap36	D10Wsu102e
Ywhaq	Fkbp3	Lpp	TRPC1	Cggbp1	SLC1A5	SAMD9	RAN		Uchl4	Itpripl1	Haus3	Emd	Rin2	AU020206	Eif3b	Dbr1	Ammecr1
Litaf	Rpl3	Ywhae	APP	Lamc2	FXYD5	ARL9	CYP27C1		Rbms1	Nifk	Cd8a	Lgals3	Alkbh2	Emc8	Cdc23	Dpcd	Tpmt
Junb	Tmed10	Gstm1	NF2	Prss23	PTPRE	RP11-398K22.12	KIAA1217		Ggta1	Nop56	Rpl35	Znhit3	Rps10	Ly6e	Pop7	Pold2	Med6
Socs3	Mtpn	Eif1ax	GPC4	Rela	MTHFD1L	GPX1	MYL12A		1810009A15Rik	Rsu1	Gsta4	Bzw2	Gga2	Rpl21	Psmg2	Anxa7	Cct4
2200002D01Rik	Rtn4	Smarcc1	C11orf80	1810013L24Rik	PLEK2	B4GALT1	HIF1A		Mtrr	Eif2b3	Gm6793	Dnmt1	Rps23	Naa10	Tuba1a	Impdh2	Gins4
Icam1	Rad21	G3bp2	EXT1	Cdcp1	LAMA3	CDK2AP2	SNAI2		Pdlim7	Exosc1	Pibf1	Ptgr1	Gm10260	Rpsa	Snapc1	Nat10	Banf1
Ier5	Cst3	Rplp1	FHOD3	Sat1	SFRP1	CDCP1	SNHG15		Cd52	Rpl9-ps6	Hs3st1	Nup35	Zcchc2	Rpl27a	Snrnp40	Mrpl1	Prss12
Snrpg	Rpl21	Pdcd6ip	ELF3	Btg3	LPCAT1	TSPAN4	SURF4		Baiap2	Prmt1	Noa1	Akr1b3	Med10	Fam208b	Mthfd2l	Rps27	Esrp2
Ifi27	Myof	Srsf3	AC005699.1	Ifnar1	RGS20	EHD4	CASKIN2		Ppat	Med21	Pabpc4	Fasn	Trp53	Nudcd1	Cd3d	Timm10	2700029M09Rik
Csrnp1	Rps26	Ccdc50	TNIK	Trim47	PLSCR1	MST1R	CRYL1		Ccnd2	Nme1	Noc2l	Rpl6	Sept11	Ccdc43	Rps11	Tomm40	Tmem55a
Ccdc34	Dusp5	Mylk	DGKH	Rel	S100A3	CDH13	DPP9		Krt7	Dcun1d5	Gm10076	Polr3h	Plekhg3	Ssrp1	Rps29	Psmc6	Arhgef3
Cpe	Rps5	Fermt2	FGF13	Nipa2	UAP1	PARVA	GNPNAT1		Tnfrsf1b	Nek7	Paics	Tubg1	Aurka	Rbbp4	Soat1	Srp14	Wwp1
Fosl2	Rnaset2b	Tbrg1	MTHFD1L	Amd1	CD320	BOLA3	SBNO2		Nme4	Thop1	1110004E09Rik	Nol12	Mpp6	Syncrip	Ino80e	Plk1	Cenpw
Bicc1	Rps13	Rps10	CARHSP1	Rora	MTFP1	ANP32A	GTF2H2		Bok	Pcyox1l	Rnf217	Enc1	Lrch1	Arpc1b	Mrpl47	Mrps25	Endod1
Ldhb	Ppp1r15a		AKT3	Srf	LRRC59	IL4R	CAB39		Mif	Naa50	Usp46	Metap2	2810417H13Rik	Fdps	Nup160	Sept8	5730508B09Rik
Sdc4	Pax8		CCND3	Arf6	SDF2L1	DST	DHODH		Rrm2	Knop1	Eif2s1	Usp14	Hnrnpab	Haus1	Chchd1	Fermt1	Hes6
Clic4	Atp6v0e		C12orf75	Cxcl1	MMRN2	KDM7A-DT	AGTRAP		Anxa5	Myef2	Tmem237	Adgre5	Urah	Cxcl16	Zfp422	Gfm1	Snx24
Serpinh1	Rplp0		STK39	Sowahc	TENM2	PML	AASS		Tpm2	Ddx39	Kpna2	Polr2f	Strap	Wdr4	Eif3m	Sfpq	Ctu2
Zfp36	Actb		SDK1	Wwtr1	ZYX	EHD2	C15orf39		Rel	Nsun2	Trmt112	Ccdc34	Tomm22	Stmn1	Gtf2h5	Fkbp3	Ppp2r2a
Tgif1	Eif1		MYO1D	Ier5	FJX1	PFKP	ACY1		Klhl42	Mak16	Prmt3	Isg20l2	Snrpe	Prps1	Gspt1	Btf3l4	Rai1
Maff	Arpc3		IGFBP7	Rgcc	SPRED1	SDHA	ATIC		Ereg	Hells	Msh6	Fxyd5	Cnp	Terf1	Mrpl19	Fam178a	Dus1l
Calm2	Spcs1		CDK6	Msn	GJB6	PFN1	NRIP1		Ccng1	Gm10073	Mettl16	Gfer	Ube2d1	Myl12a	Ptpn4	Poglut1	Ube2n
Ranbp1	Hnrnpc		MITF	Ralb	SERPINH1	TOMM40	PRPS1		Tcf7	Utp15	Exosc3	Bcl2	Rpl36	Bspry	Lpar6	Mrps10	Mrps18b
Ier2	Eef1b2		SUSD1	Actg1	AGRN	NPM3	DHRS7		Clic4	Actn1	Ddx27	Acot1	Psmb2	Uchl5	Gipc1	Ints5	Ptrhd1
Btg2	Hmgb1		LRRIQ1	Pim3	THBS2	CERS2	DUSP18		Gm4950	Dtymk	Glrx3	Ube2i	Pold3	Srsf7	Tceb1	Ift43	Mthfsd
Map4k4	H2afv		MB21D2	Tmed5	DSG2	ELF4	BOP1		Fam129b	Rcc2	Sprr2a2	Agpat5	Psmg1	Gmps	Polr3k	Cbwd1	Ints7
Tagln2	Rpl10		LAMC1	Nfil3	OAS3	PUS1	NOP56		Lyar	Ift27	Irgm1	Eif3g	Lzts2	Rpl11	E330009J07Rik	Gimap9	Fkbp1a
Cd74	Dync1i2		MCU	Zyx	IFI35	EFNB1	FAR1		Gm2000	Snrpg	Ptges3	Hypk	Aars	Rps8	Psmd14	Mrpl38	Mfsd10
Nfkbiz	Rps23		GLIS3	Ccnl1	C16orf74	SLC4A7	PPAN		Eif3j1	Timm8a1	Wdr55	Polr2g	Nup133	5430416N02Rik	Gm10709	Dnase2a	Ifrd2
Bhlhe40	Hprt		PARP8	Ehd1	ARL4C	THSD4	WDR77		Sh3kbp1	Nkg7	Twistnb	Eif1ax	Mdm2	Tmem199	Tmem251	Ubash3b	Krt8
Ptma	Spcs2		KLF6	Gem	SLC47A2	CALU	TIPIN		Pik3r3	Pfdn4	Pbdc1	Psmd7	Eif5b	Ccna2	Rps20	Mrpl20	Utp11l
Selenow	Smtn		FUT8	Akirin1	IGFBP5	CTBP2	PNPT1		S100a16	Myadm	Dnajc9	Psmg3	Mrpl17	Commd3	Sfr1	Tmem70	Eny2
Tmem50a	Hmg20b		GAB2	Ggct	MET	NCLN	PARP9		Trp53inp1	Snrpd1	Prmt5	Atp1b3	Uba52	Dhx15	Bloc1s2	Xrn2	Sh3bgrl3
Cd151	Clu		PHLDB1	Cxcl2	DRAM1	NGEF	TUBA1B		Agl	Amd1	Zmynd19	Pcna-ps2	Nsun5	Lsm10	Pole4	Qser1	Zranb2
Cldn4	Chmp4b		PPP1CB	Rheb	PROCR	GPRC5C	DNAJB11		Hspbap1	Cks1b	Stk39	Rpp14	Mrps22	Cdk1	Gss	Isyna1	Eif4ebp1
Pdxk	Rpl9		TRIO	Mafk	MOXD1	IRF7	CKAP4		Hmga1-rs1	Tnfaip8l1	Snhg9	Dynlt1f	Nudc	Rpl7	Tatdn1	Egfr	Nup188
Sept2	Pdia6		BCL2	Hif1a	LY6E	CALR	MYH9		Lcp1	Dynll1	Gm3550	Fpgs	Surf6	D030056L22Rik	Nup62	Mocs3	Med7
Cdk4	Sash1		CCDC146	Zc3hav1	GALE	TMEM98	TGFBR2		Capg	Dnph1	Dtx4	Trmt61a	Gtf2h3	Farsb	Papd7	Pawr	Polr1c
Tmem176b	Reep5		FBXL2	Cd44	PLAU	KITLG	METTL21A		Unc13d	Pwp2	Gm21887	Sergef	Hdgf	Gm16286	Prkci	Mfsd5	Ube2g2
Sept11	Irx3		NMT2	Nr4a1	SMTN	ZNF593	PLEC		P2ry6	Filip1l	Bid	Zak	Cdk2	Ildr1	Rbms2	Ahsa2	Psmd11
Laptm4a	Npm1		FCHSD2	Ldlr	LRRC8D	RPS6KA4	ENTPD7		Cnn2	Grwd1	Klhl21	Rrp8	Vrk1	Prep	Dynlt3	Lage3	Mbip
Itgb1	Rpl12		SSBP2	Nfkb2	BASP1	CACNB4	LTB4R2		Srm	Bmyc	Znhit6	Nxt1	Psmb3	Ldhd	Elac2	1810024B03Rik
Eif3g	Cd81		MAP4K4	Atf4	DEPDC7	CYSTM1	SFXN4		Ruvbl1	Coro1a	Rnaseh2a	Rbm38	Smc2	Sub1	Ptprj	Hirip3
Ik	Tma7		KCTD1	Ptp4a2	CDH3	EPB41L1	NCOA7		Cirh1a	Ppie	Mcm5	Chic2	Wdr36	Gpn1	Mars	Flywch2
Selenok	Rack1		GMDS	Samd4b	TGFA	ERRFI1	IFI16		Sprr2a3	Xrcc5	Ncbp2	Psmb5	Ado	Smyd5	Katnbl1	Cct5
Ppp1cb	Rtraf		SDC2	Ppp1r15a	CHST3	TMSB4X	GMDS		Heatr1	Bysl	Cd3e	Rpl15	Cenph	Nup107	Uqcc2	Mrpl50
Eef1a1	Eif4a1		DYNC2LI1	D16Ertd472e	MARK1	RP11-596C23.6	GPATCH4		Gm13251	Tomm6	Dcaf4	Gm9774	Proser2	Sde2	Aven	Rps7
Krcc1	Pfdn5		ANXA4	Gm20186	SYNJ2	CD59	MTHFS		Rpp38	Gnl3	Ppp1r14b	Rps27a	Prpf19	Atad2	Gimap4	St6galnac4
Ssb	Itm2b		KIF2A	Nr1d1	SLFN5	ITM2C	ANXA5		Tmeff1	Cldn4	Gm5786	Pgam5	Ddx19a	3110040N11Rik	Nedd4	Pak1ip1
F11r	Sub1		ANKRD6	Ckap4	BDKRB2	MAN1A1	HSPD1		Ptprcap	Mrps6	Rpap3	Gm8730	Card10	Zcchc10	Ankrd27	Kazn
Rexo2	Cnpy2		PHACTR2	Sqstm1	SEMA3C	CCDC88A	TOE1		Ccp110	Zfp932	Pla2g12a	0610010K14Rik	Rnmt	Eml2	Rif1	Cenpq
Ppfibp1	Rpl11		ZNF83	Bzw1	ZDHHC14	EBNA1BP2	P4HA2		Gm10269	2700038G22Rik	Arid5b	Dlg5	Rpl5	Vma21	Btf3	Chchd4
Rpl13	Ginm1		GPD2	Spag9	CD68	ZCCHC3	HSPA5		Sssca1	Bcap29	Rbm17	Ctc1	Ipo7	Mbnl3	Eif3a	Timm50
Ralbp1	Etf1		FAM49B	Ets2	FLNA	ABHD14A	UBA6-AS1		Rrs1	Mybl2	Polr2h	Haus6	Spred1	Wrap73	Ndufaf4	Akt1
Tra2a	Tuba1c		NFKB1	Bag5	POLR1G	IFNAR2	SMAD3		Cwh43	Rexo2	Rps27rt	Ascl2	Zfp451	Tpx2	Rps3a1	Frrs1
Gabarapl2	Chd4		ZMIZ1	Guca2a	TUSC3	NOP16	GTPBP4		Pls3	Gm10020	Sesn2	Arhgef28	Prrc2b	Scarb2	Yrdc	Rps4x
Ywhab	Vapb		UBE2D2		EMSLR	PHLDA2	TNNT1		Tns4	Mcm3	Lamb3	Fcf1	Psma5	Bzw1	1810032O08Rik	Dnajc24
Csnk1a1	Arid5b		ZNF608		PANX1	ABCC1	FAM89A		Utp18	Fbl	Trip13	Uhrf1	Tmem5	Nr2c2ap	Eif5	Bcl2l12
Eef1g	Dctn3		MYLK		ZNF503	PCDH7	TRIM27		Aen	Apitd1	Car12	Plek2	Cd7	Epb41l5	Mcts2	B230118H07Rik
Rpl8	Rpl35a		TNFSF10		TGIF2	PRMT1	SLC5A6		Mtap	Noc4l	Wdr43	Sept1	Las1l	Zpr1	1700037H04Rik	Htra2
Anp32a	Rab6a		FNDC3B		E2F3	KLHL5	SLC25A22		Fxyd3	Nudcd2	Pcna	Rangap1	Ipo5	Lsg1	Mrpl32	Smarcb1
Rpl23	H3f3b		BAZ1A		PPP1R18	PLEKHG3	HNRNPDL		Ppp1r13l	Krt18	Pgap1	Tomm5	Rps17	Fam98b	Ctnnbl1	Naa16
Rps25	Rpl18a		PLS1		UHRF1	CLIC4	TRMT61A		Gm8186	Far1	Cep55	Ccm2	Cd81	Slc19a2	Cmas	Tcf3
Ptbp3	Rps15a		LPGAT1		KIAA0040	LGALS3BP	CCT5		Itga2	Llph	Shf	Pmepa1	Hspbp1	Wdr73	Ctsd	Mad2l1
Dad1	Ran		CPVL		RRAS2	WWC2	MPP6		Ppl	Gemin5	Rps28	Ctsh	U2af1	Ccnb1	Prpf3	Parl
Rac1	Arf4		GPC6		C1R	TMSB10	LMAN1		Cybrd1	Tcof1	Ddx20	Aldh7a1	2610001J05Rik	Pphln1	Ktn1	Nsa2
Pdap1	Arf5		PAWR		PRXL2C	MCRIP2	AKIP1		Hunk	Uchl3	Nde1	Denr	Hspe1	Tuba4a	Smurf1	Gpx2
Cfap36	Tmem176a		COL4A2		TXNDC17	SRM	SLC16A1-AS1		Lmna	Tbc1d2	Cttnbp2nl	Fdx1l	Scd2	Eif4a3	Inip	Cdkn2aipnl
Hnrnpab	Rps12		MET		ETS1	RAPGEF1	SDCBP		Rpl27-ps3	Orc6	Rbpj	Thumpd1	Utp14a	Plscr3	Trmt11	Nsmce1
Myo9a	Rpl6		CAP2		TYMP	TP53I13	TIMP3		Sox4	Gtpbp4	Cct8	Phf6	Tmem43	Rpl13a	Zbtb41	Cnbp
Ctcf	Actg1		YEATS2		UBA6	CTC-524C5.2	RPL26L1		Btbd19	Tpm4	Erdr1	Tmtc3	0610010F05Rik	Txlna	Pus7	Qtrt1
Cct5	Hnrnpa3		TSPAN18		LIMA1	COL18A1	SH3BGRL3		Wtip	Kcne3	Nup93	Rgs1	Naa25	Fam107b	Nkap	Irf2bp1
Edf1	Mapre1		SINHCAF		COL17A1	MCM2	GNB1L		Fgfr4	Rbmxl1	Mrpl22	Rap2b	Cpsf2	Pdrg1	Wdr46	Rad23b
Rabac1	Hnrnpk		FRY		TMEM35B	ARHGEF10	SLC20A2		Ddx18	Gar1	Smarcc1	Tex30	Rap2a	Iars	Snrpc	Rps14
Rpl7a	Gnb1				PGF	ADIRF	CD63		Rps12-ps3	Nle1	Gzmb	Efna4	Klhl26	Rps15	Imp4	Notch1
Naca	Eif3f				OAS1	SHISA5	BCAM		Them6	Mybbp1a	Fam177a	Armc10	Edn1	Itpa	Exosc7	Hs2st1
Ssr4	Sugt1				HSPH1	MYDGF	RRAS		Slc7a5	Tma16	Gm5239	Exosc2	Sgsm3	Cks2	Txnl1	Larp7
Nop53	Arl3				PDSS1	AFAP1L2	SH3RF1		Rps18-ps3	Cdk6	Mphosph10	Ddah1	Tmsb10	Mrpl13	Rpl7l1	Ola1
Zfand6	Mrpl33				ETHE1	TNFRSF10A	RRP7A		Npm1	Erh	Tmed5	Psma7	Rpa2	Socs6	Psma1	Txndc9
Nop58	Rps27a				TTL	PHC2	SMYD5		Ccdc86	Ftsj3	Ddx56	Adsl	Dtl	Rpl31	Srsf3	Med4
Cacybp	Tbl1x				MPZL1	TRMT6	RRP15		Lpcat4	Dph6	Snrpa1	Hsp90ab1	Rab32	Ggct	Spc25	Morc2a
Rpl4	Gnas				PMEPA1	RRS1	JMJD4		Nop58	Slc25a33	Pdcd11	Tomm20	Thoc1	Ppm1g	G6pdx	Lsm4
Ctsz	Rps28				ATAD3B	CCDC86	PSMG1		Rpl23a-ps3	Ttc27	Nup54	Rpl38	Nop9	Eef1d	Hnrnpa3	Fastkd2
Rala	Rps11				MARVELD1	SH3PXD2A	SLC39A1		Areg	Pinx1	Magohb	St13	Psma2	Srsf9	Hdac2	Rbm12
Sh3glb1	Rhoc				GSDMD	HOMER3	SUB1		Mthfd1l	Msi1	Rplp1	Mcm6	Trmt6	Rpl26	Ube2s	Tead1
Hp1bp3	Rpl17				SIRPA	DDX21	DHX37		Lrfn4	Tubb2b	Cbfb	Eef2kmt	Anapc15	Etf1	Arhgap35	Zzz3
Tgm2	Rps2				CAVIN3	LMO1	BCL3		Ctps	Tuba1b	Rbm3	Exoc4	Kcnk1	Top1mt	Rps5	Sp5
1700011H14Rik	Mrfap1				SLC39A13	ARHGDIB	CRIM1		Nhp2	Apex1	Psip1	Hgh1	Dcxr	Sf3a3	Rpl18a	Polr2m
Ctnna1	Gnb2				FHL2	HSP90B1	MYO10		Ncl	Rpl10-ps3	Polr1a	Ippk	Rab26os	Sestd1	Utp23	Gm10320
Gpbp1	Rpl27				SLC12A4	NIP7	MCM6		Gm6563	Nol8	Vps36	Krr1	Eif4a1	Nudt21	Zbtb38	Ibtk
Taf10	Rpl19				NCKAP5	ATAD3A	CLSTN1		Cyba	Rsl24d1	Mis18a	Sac3d1	Ppih	Acot9	Gemin2	Rpl36al
					TEAD4	NREP	ADSL		Isg20	B9d1	Nab1	Prpf38a	Rps18	Rps13	Lmo4	Lsm12
