## Supplemental Table 7 for "Alveolar and airway progenitors converge on an epigenetically encoded profibrotic state"

### Sheet: Sheet1
Table S7. qPCR Primers
Gene Name	Primer Name	Nucleotide Sequence (5’ to 3’)	Product Size (bp)
B2m	B2m Fw	TGGTCTTTCTGGTGCTTGTC	136
	B2m Rv	GGGTGGAACTGTGTTACGTAG
Fhl2	Fhl2 Fw	TGCTTGGGACACAAGGATCG	174
	Fhl2 Rv	GTGGCAGTCAAAGCGTTCAG
Hprt	Hprt Fw	CCCCAAAATGGTTAAGGTTGC	76
	Hprt Rv	AACAAAGTCTGGCCTGTATCC
Krt17	Krt17 Fw	CCACCTGACTCAGTACAAGC	87
	Krt17 Rv	ATGACCTTGCCATCCTGAAC
Mcam	Mcam Fw	GCTACCCCATTCCTCAAGTC	134
	Mcam Rv	TGCACTCAGAACACTCTTCAAG
Cdkn2a	Cdkn2a Fw	GTGCGATATTTGCGTTCCG	149
	Cdkn2a Rv	CTCTGCTCTTGGGATTGGC
Palld	Palld Fw	AAGACGCTGGGTGGTACACT	196
	Palld Rv	GCTTCAGGTTGGAAAGCGG
ITGB6	ITGB6 Fw	GACTCCGGAAACATTCTCCAG	98
	ITGB6 Rv	CAAGTTGAGTCCTTCAGTGTCT
FN1	FN1 Fw	CGGGACTCAATCCAAATGCC	173
	FN1 Rv	TGTCAGAGTGGCACTGGTAG
KRT17	KRT17 Fw	GTGACTACAGCCAGTACTACAG	122
	KRT17 Rv	GAAGTCATCAGCAGCCAGAC
TP63	TP63 Fw	AACGGTGATGGTACGAAGCG	127
	TP63 Rv	CATAAGTCTCACGGCCCCTC
CDKN1A	CDKN1A Fw	AGTCAGTTCCTTGTGGAGCC	184
	CDKN1A Rv	CATTAGCGCATCACAGTCGC
CDKN2A	CDKN2A Fw	CCGAATAGTTACGGTCGGAGG	165
	CDKN2A Rv	CACCAGCGTGTCCAGGAAG
CDH2	CDH2 Fw	CCTCCAGAGTTTACTGCCATGAC	149
	CDH2 Rv	GTAGGATCTCCGCCACTGATTC
COL1A1	COL1A1 Fw	GATTCCCTGGACCTAAAGGTGC	107
	COL1A1 Rv	AGCCTCTCCATCTTTGCCAGCA
B2M	B2M Fw	GGACTGGTCTTTCTATCTCTTGT	143
	B2M Rv	ACCTCCATGATGCTGCTTAC
SFTPC	SFTPC Fw	GATGGTTCTGGAGATGAGCA	149
	SFTPC Rv	CTGGCTTGTAGGCGATCAG
CLDN4	CLDN4 Fw	CCATATAACTGCTCAACCTGTCC	110
	CLDN4 Rv	AGATAAAGCCAGTCCTGATGC
CCN2	CTGF Fw	GCCTATTCTGTCACTTCGGCT	122
	CTGF Rv	GCTGCTCTGGAAGGACTCTC
KRT8	KRT8 Fw	ATCGAGATCGCCACCTACA	118
	KRT8 Rv	AGCTCAGACCACCTGCAT
KRT18	KRT18 Fw	AGATCGAGGCTCTCAAGGAG	103
	KRT18 Rv	TCCACGGTCAACCCAGA
KRT19	KRT19 Fw	AGCCACTACTACACGACCAT	122
	KRT19 Rv	TTGGTTCGGAAGTCATCTGC
SFN	SFN Fw	CACTACGAGATCGCCAACAG	114
	SFN Rv	GGTGCTGTCTTTGTAGGAGTC
FHL2	FHL2 Fw	GAGACCCAAGGAGAGGGGAG	173
	FHL2 Rv	ACAGGGTCTCAAAGCACACC
KRT5	KRT5 Fw	GGCGAGGAATGCAGACTCAG	171
	KRT5 Rv	GTAGCTTCCACTGCTACCTCC
KRT14	KRT14 Fw	TCCAGGAGATGATTGGCAGC	197
	KRT14 Rv	GGATGACTGCGATCCAGAGG
LAMB3	LAMB3 Fw	TCATGATGGAGTTCCGAGGG	92
	LAMB3 Rv	CAGGTACTGGTACACTCGCC
S100A2	S100A2 Fw	TGTGCAGTTCTCTGGAGCAG	162
	S100A2 Rv	GCCCCTCCTCATCCACTTTC
CDKN1C	CDKN1C Fw	TTTAGAGCCCAAAGAGCCCC	130
	CDKN1C Rv	AACAAAACCGAACGCTGCTC
GADD45A	GADD45A Fw	TCACTGTCGGGGTGTACGA	105
	GADD45A Rv	GAGCCACATCTCTGTCGTCG
TP53	TP53 Fw	ACCTATGGAAACTACTTCCTGAAA	141
	TP53 Rv	CTGGCATTCTGGGAGCTTCA
ATF4	ATF4 Fw	GTTCTCCAGCGACAAGGCTA	88
	ATF4 Rv	ATCCTGCTTGCTGTTGTTGG
DDIT3	DDIT3 Fw	AGAACCAGGAAACGGAAACAGA	67
	DDIT3 Rv	TCTCCTTCATGCGCTGCTTT
DDIT4	DDIT4 Fw	GGTTCGCACACCCATTCAAG	112
	DDIT4 Rv	CAGGGCGTTTGCTGATGAAC
HSPA5	HSPA5 Fw	TGTTCAACCAATTATCAGCAAACTC	73
	HSPA5 Rv	TTCTGCTGTATCCTCTTCACCAGT
CCL20	CCL20 Fw	TTGCTCCTGGCTGCTTTGAT	136
	CCL20 Rv	GCCGTGTGAAGCCCACAATA
CXCL1	CXCL1 Fw	AGCTCTTCCGCTCCTCTCA	193
	CXCL1 Rv	AGGGTCTGCAAGCACTGG
CXCL2	CXCL2 Fw	TTGTCTCAACCCCGCATCG	189
	CXCL2 Rv	ACATTAGGCGCAATCCAGGT
CXCL3	CXCL3 Fw	TGAATGTAAGGTCCCCCGGA	198
	CXCL3 Rv	ACCCTGCAGGAAGTGTCAAT
CXCL8	CXCL8 Fw	CTCCAAACCTTTCCACCCCA	174
	CXCL8 Rv	TTCTCAGCCCTCTTCAAAAACT
CXCL14	CXCL14 Fw	ATGAAGCCAAAGTACCCGCA	141
	CXCL14 Rv	CCAGGCGTTGTACCACTTGA
NGFR	NGFR Fw	GGCCCAGAAGGTTGTGATGA	175
	NGFR Rv	GGGTGGAAAGTCCACTGAGG
KMT2A	KMT2A Fw	GGATCCACAACTCCAGGCAA	187
	KMT2A Rv	ATTTGGAATGGACCCAGCGA
